# *In Situ* Integration of Porous Polyethylene Nanomembrane with Wound Exudates for Scarless Healing

**DOI:** 10.1101/2024.11.19.624279

**Authors:** Shijie Yuan, Qiao Gu, Xingchen Guo, Xuanxuan Tang, Jiawen Qiu, Linkuo Shang, Julie Qiaojin Lin, Lu-Tao Weng, Ping Gao

**Affiliations:** Multi-functional Polymeric Membranes Research Facility, The Hong Kong University of Science and Technology (Guangzhou), Guangdong, China; Thrust of Advanced Materials, Function Hub, The Hong Kong University of Science and Technology (Guangzhou), Guangdong, China; Green E Materials, The Hong Kong University of Science and Technology (Guangzhou), Guangdong, China; Brain and Intelligence Research Institute, Thrust of Bioscience and Biomedical Engineering, Systems Hub, The Hong Kong University of Science and Technology (Guangzhou), Guangdong, China; Materials Characterization and Preparation Facility (GZ), The Hong Kong University of Science and Technology (Guangzhou), Guangdong, China; Department of Chemical and Biological Engineering, The Hong Kong University of Science and Technology, Hong Kong, China

**Keywords:** Imperceptible wound dressing, pgPE, Self-healing, Scab prevention, Scarless, Breathable, Hypoxia, Follicle regeneration

## Abstract

Achieving scarless wound repair through innovative material designs, such as hydrogels infused with growth factors and cells, has been extensively explored. In this study, we introduce a scarless healing material called pgPE, which is based on a porous and biologically inert ultra-high molecular weight polyethylene (UHMWPE) nanomembrane. This highly flexible nanomembrane conforms closely to the wound site and effectively absorbs wound-associated species into its nanopores, forming pgPE *in situ*. The resulting pgPE creates an ideal environment that fosters physiological metabolism while acting as a barrier against pathogens. Our findings demonstrate that pgPE facilitates complete skin reconstruction, including the regeneration of hair follicles. Additionally, we characterized the immune microenvironment and hypoxic conditions, revealing that pgPE alleviates hypoxia and modulates immune responses, thereby promoting healing towards a scar-free outcome. The integration of wound-associated species within pgPE has been evidenced through three-dimensional Time-of-Flight Secondary Ion Mass Spectrometry (ToF-SIMS) analysis of postmortem samples. This study highlights the potential of personalized solutions that align with physiological systems for enhanced wound healing.
