## Supplementary Data 1 for "*In Situ* Integration of Porous Polyethylene Nanomembrane with Wound Exudates for Scarless Healing"

### Sheet: Sheet1
Cell and Virus	Source	Catalogue Number
L929	Pricella	CL-0137
HEK-293T	From Zhuoyi LIANG Lab	NA
AAV9-EGFP	VectorBuilder	VB010000-9287ffw
Material	Source	Catalogue Number
n-hexane	Innochem	A03811
Ethylacetate	Macklin	E809178
Ethanol	Innochem	A88877
HPLC grade Pure Water	Innochem	LC365-4
TIANamp Virus DNA/RNA Kit	TIANGEN	DP315
2 × Rapid Taq Master Mix	Vazyme	P222-01
Ultrapure water	Beyotime	ST875
Trizol	ThermoFisher	15596026CN
RNA Extraction Buffer	Beyotime	R0006
Isopropanol	Macklin	I811925
DEPC water	Beyotime	R0022
PrimeScript™ RT Reagent Kit	Takara	RR047A
TB Green Premix Ex Taq II Kit	Takara	RR820A
Cell Counting Kit-8	Biosharp	BS350A
MEM Medium	Gibco	C11095500BT
DMEM Medium	Gibco	10566024
Fetal Bovine Serum	Gibco	10100147C
Biospy Punch	Nanjing Qiangke	DKQ-70
Tegaderm	3M	1679
Isoflurane	Hengfengqiang	NA
Formalin	Labcoms	LA0996
Polyformaldehyde	Scientific Phygene	LA0427
H&E Stain	DAKEWE	DKW502
Masson`s Trichrome Stain	Solarbio	G1340
Anti-IL-4 Antibody	Abcam	ab9811
Anti-IL-13 Antibody	Invitrogen	PA5-102574
Anti-TGF-β1 Antibody	Abcam	ab215715
Anti-TGF-β3 Antibody	Abcam	ab15537
Auto-IHC Stain	Dartmon	51457
Anti-α-SMA Antibody	Abclonal	A7248
Anti-HIF-1α Antibody	Abcam	ab228649
Anti-HIF-2α Antibody	Invitrogen	PA1-16510
Anti-CD206 Antibody	Abclonal	A21014
Goat Anti Rabbit AF488	Abcam	ab150077
Consumable	Source	Catalogue Number
6-well plate	Sarstedt	83.392
96-well plate	Sarstedt	83.3924
Cryotube	Sarstedt	72.379
PCR 96-well plate	Sarstedt	72.1979
20 mm glass-bottom dish	NEST	801004
